# A branching model of cell fate decisions in the enteric nervous system

**DOI:** 10.1101/2022.07.12.499640

**Authors:** Anna Laddach, Song Hui Chng, Reena Lasrado, Fränze Progatzky, Michael Shapiro, Artem Artemov, Marisol Sampedro Castaneda, Alek Erickson, Ana Carina Bon-Frauches, Jens Kleinjung, Stefan Boeing, Sila Ultanir, Igor Adameyko, Vassilis Pachnis

## Abstract

How neurogenesis and gliogenesis are coordinated during development and why mature glial cells often share properties with neuroectodermal progenitors remains unclear. Here, we have used single cell RNA sequencing to map the regulatory landscape of neuronal and glial differentiation in the mammalian enteric nervous system (ENS). Our analysis indicates that neurogenic trajectories branch directly from a linear gliogenic axis defined by autonomic neural crest cells adopting sequential states as they progressively lose their strong neurogenic bias and acquire properties of adult enteric glia. We identify gene modules associated with transcriptional programs driving enteric neurogenesis and cell state transitions along the gliogenic axis. By comparing the chromatin accessibility profile of autonomic neural crest and adult enteric glia we provide evidence that the latter maintain an epigenetic memory of their neurogenic past. Finally, we demonstrate that adult enteric glia maintain neurogenic potential and are capable of generating enteric neurons in certain contexts by activating transcriptional programs employed by early ENS progenitors. Our studies uncover a novel configuration of enteric neurogenesis and gliogenesis that enables the coordinate development of ENS lineages and provides a mechanistic explanation for the ability of enteric glia to be functionally integrated into the adult intestine and simultaneously maintain attributes of early ENS progenitors.
