## Supplementary tables for "A branching model of cell fate decisions in the enteric nervous system": Table_5_csde1_KD_stats.csv

module	n_decreased	n_increased	size	pval	odds_ratio	decreased_genes	increased_genes	qval
1	4	1	103	0.381343764795788	3.43724027054424	Ect2|G2e3|Mis18bp1|Cdk1	Ska3	1
2	0	0	12	1	0			1
3	2	1	41	1	1.71343253144887	Suz12|Psat1	Smarca4	1
4	0	1	41	0.461169702780441	0		Ticrr	1
5	5	1	55	0.225887801324375	4.30376830846766	Wdhd1|Dna2|Rfc3|Atad5|Dscc1	E2f1	1
6	2	0	40	0.502538631549697	Inf	Inpp5f|Impact		1
7	0	1	17	0.461169702780441	0		Map1b	1
8	2	1	13	1	1.71343253144887	Sall4|Crabp2	Nefl	1
9	0	0	9	1	0			1
10	1	0	20	1	Inf	Tfrc		1
11	0	0	9	1	0			1
12	0	0	15	1	0			1
13	3	1	26	0.628806258877473	2.5738241671296	Cdh6|Cacng4|Bmp7	Amotl1	1
14	0	0	10	1	0			1
15	2	1	24	1	1.71343253144887	Pcdh18|Cask	Pxdc1	1
16	8	0	92	0.00892559871452051	Inf	Csde1|Golt1b|Chsy1|Gtf2a1|Ptges3|Xpo1|Znrf3|Spin1		1
17	5	0	28	0.0656746964763485	Inf	Id1|Id2|Tnks2|Tnpo1|Smg1		1
18	5	3	61	0.7321082949254	1.42979865461905	Gpc3|Efnb2|Trim71|Hipk1|Slc25a13	Cdr2l|Chst2|Spry4	1
19	0	0	16	1	0			1
20	2	1	58	1	1.71343253144887	Slc4a8|Slc6a15	Chst7	1
21	0	0	11	1	0			1
22	0	1	14	0.461169702780441	0		Amigo2	1
23	0	4	66	0.0449276422138995	0		Stmn3|Tshz3|Rab3c|Add2	1
24	1	0	23	1	Inf	March6		1
25	0	2	35	0.212439018555289	0		Cdc42bpa|Smim1	1
26	1	0	9	1	Inf	Ret		1
27	2	7	44	0.0892118081333961	0.242123053831333	Fxyd6|Tubb4a	Atcay|1110008P14Rik|Samd10|Bex2|Kif1a|Gabrb3|Jakmip2	1
28	0	1	7	0.461169702780441	0		Gpr3	1
29	0	0	8	1	0			1
30	2	0	10	0.502538631549697	Inf	Folr1|Kcnk1		1
31	1	0	21	1	Inf	Cda		1
32	0	0	11	1	0			1
33	1	1	18	1	0.855744960386633	Fgfr2	Vwc2	1
34	0	0	26	1	0			1
35	0	0	8	1	0			1
36	0	0	9	1	0			1
37	0	0	4	1	0			1
38	0	0	8	1	0			1
39	0	0	14	1	0			1
40	0	0	5	1	0			1
41	0	0	10	1	0			1
42	0	1	10	0.461169702780441	0		Pir	1
43	0	0	6	1	0			1
44	0	0	8	1	0			1
45	1	0	6	1	Inf	Serpinb1a		1
46	0	0	9	1	0			1
47	3	3	64	1	0.855228828030187	Tmem158|Emb|Cyb561	Cygb|Gng4|Chga	1
48	2	1	42	1	1.71343253144887	Serpinb9|Kcns3	Oprl1	1
49	1	0	18	1	Inf	Coch		1
50	0	1	8	0.461169702780441	0		Fat3	1
51	0	0	9	1	0			1
52	0	1	11	0.461169702780441	0		Nodal	1
53	0	0	9	1	0			1
54	0	0	11	1	0			1
55	3	1	36	0.628806258877473	2.5738241671296	Gas6|Gal|Rgs10	Obscn	1
56	0	0	6	1	0			1
57	1	1	25	1	0.855744960386633	Rasd1	Adm	1
58	1	2	28	0.597873447117262	0.427253888581878	Aldh1a3	H2-Ab1|Vwa5a	1
59	1	2	36	0.597873447117262	0.427253888581878	Bmp4	Nhsl2|Lrrn2	1
60	3	0	34	0.253807947324545	Inf	Sgpp1|Pdp1|Filip1		1
61	1	1	15	1	0.855744960386633	Mal2	Pgbd5	1
62	2	1	30	1	1.71343253144887	Reep5|Rnf11	Dapk3	1
63	1	0	34	1	Inf	Rabgap1l		1
64	2	0	40	0.502538631549697	Inf	Sh3gl2|Dsc2		1
65	0	1	33	0.461169702780441	0		Vgf	1
66	1	0	39	1	Inf	Tdrp		1
67	1	2	60	0.597873447117262	0.427253888581878	Npy1r	Pea15a|Parva	1
68	2	3	62	0.666556793345179	0.569361010198819	Agtpbp1|Ly6e	Syp|Pcp4|Ppp2r5b	1
69	0	0	13	1	0			1
70	0	1	14	0.461169702780441	0		Snph	1
71	1	0	24	1	Inf	Gatm		1
72	2	1	17	1	1.71343253144887	S100a6|Cd9	S100a16	1
73	0	0	18	1	0			1
74	1	3	40	0.340100015782174	0.28433498054221	Sfrp5	Emp3|Bgn|Gsn	1
75	0	3	37	0.0977505186243838	0		Bhlhe40|Rarres2|Igfbp7	1
76	0	2	28	0.212439018555289	0		Col1a2|Cspg4	1
77	1	4	25	0.187182564254075	0.212875668547158	Frzb	Atp1b2|Slc43a2|Col8a1|Islr	1
78	3	4	36	0.709690579019575	0.640263538656566	Nmi|Clu|Enpp5	Cebpd|Ier3|Tm4sf1|Pde4b	1
79	1	2	26	0.597873447117262	0.427253888581878	Litaf	Col5a1|Mmp2	1
80	0	0	14	1	0			1
81	4	1	40	0.381343764795788	3.43724027054424	Olfml3|Plp1|Entpd2|Plekhb1	Ndrg1	1
82	0	3	11	0.0977505186243838	0		Ptn|Col9a2|Igfbp4	1
83	2	1	24	1	1.71343253144887	Dhrs3|Agrn	Fabp7	1
84	0	0	17	1	0			1
85	0	0	9	1	0			1
86	1	0	10	1	Inf	Capn6		1
87	0	0	3	1	0			1
88	0	0	4	1	0			1
89	0	0	8	1	0			1
90	0	0	9	1	0			1
91	0	2	9	0.212439018555289	0		Calb1|Sema3a	1
92	0	2	11	0.212439018555289	0		Gna14|Klhl4	1
93	0	0	7	1	0			1
94	2	0	35	0.502538631549697	Inf	Ap1m2|Lad1		1
95	0	1	5	0.461169702780441	0		C2cd4b	1
96	0	0	19	1	0			1
97	0	0	4	1	0			1
98	0	0	8	1	0			1
99	0	0	5	1	0			1
100	0	0	9	1	0			1
101	0	0	6	1	0			1
102	0	0	7	1	0			1
103	0	0	13	1	0			1
104	0	0	27	1	0			1
105	0	0	16	1	0			1
106	1	0	5	1	Inf	Trdn		1
107	0	0	8	1	0			1
108	0	0	5	1	0			1
109	0	0	3	1	0			1
110	0	0	3	1	0			1
111	0	0	5	1	0			1
112	1	0	9	1	Inf	Galnt12		1
113	0	0	18	1	0			1
114	0	0	12	1	0			1
115	0	0	7	1	0			1
116	1	0	10	1	Inf	Sit1		1
117	0	1	21	0.461169702780441	0		Fli1	1
118	1	2	10	0.597873447117262	0.427253888581878	Gadd45g	Ier2|Jun	1
119	0	2	15	0.212439018555289	0		Rnf187|Jund	1
120	0	0	6	1	0			1
121	0	0	3	1	0			1
122	0	0	11	1	0			1
123	0	0	9	1	0			1
124	0	0	6	1	0			1
125	0	0	5	1	0			1
126	0	0	7	1	0			1
127	0	0	13	1	0			1
128	0	0	13	1	0			1
129	0	1	5	0.461169702780441	0		Rbm47	1
130	0	0	6	1	0			1
131	0	1	9	0.461169702780441	0		Etnk2	1
132	0	0	6	1	0			1
133	0	0	11	1	0			1
134	2	0	12	0.502538631549697	Inf	Fzd5|Cyp2s1		1
135	0	0	4	1	0			1
136	0	0	4	1	0			1
137	0	0	7	1	0			1
138	0	2	5	0.212439018555289	0		Cnn1|Acta2	1
139	0	0	8	1	0			1
140	0	0	9	1	0			1
141	0	1	5	0.461169702780441	0		Mrc2	1
142	0	0	8	1	0			1
143	0	1	8	0.461169702780441	0		Aif1	1
144	0	0	3	1	0			1
145	1	0	7	1	Inf	Kcnk12		1
146	0	0	5	1	0			1
147	0	0	6	1	0			1
148	0	0	3	1	0			1
149	0	0	4	1	0			1
150	0	0	8	1	0			1
151	0	0	5	1	0			1
152	0	0	5	1	0			1
153	0	0	9	1	0			1
154	0	1	9	0.461169702780441	0		Ngf	1
155	0	0	8	1	0			1
156	0	0	5	1	0			1
157	0	0	6	1	0			1
158	0	0	4	1	0			1
159	0	0	6	1	0			1
160	0	0	8	1	0			1
161	0	0	4	1	0			1
162	0	0	5	1	0			1
163	0	0	5	1	0			1
164	1	0	7	1	Inf	C2cd4c		1
165	0	0	4	1	0			1
166	0	0	4	1	0			1
167	0	0	5	1	0			1
168	0	0	3	1	0			1
169	0	0	3	1	0			1
170	0	0	3	1	0			1
171	0	0	3	1	0			1
172	0	0	3	1	0			1
173	0	0	4	1	0			1
174	0	0	3	1	0			1
175	0	0	4	1	0			1
176	0	0	4	1	0			1
177	0	0	4	1	0			1
178	1	0	3	1	Inf	Hesx1		1
179	0	0	6	1	0			1
180	0	0	5	1	0			1
181	0	0	3	1	0			1
182	0	0	3	1	0			1
183	0	0	4	1	0			1
184	0	0	4	1	0			1
185	0	0	3	1	0			1
186	0	0	2	1	0			1
187	0	0	4	1	0			1
188	0	0	4	1	0			1
189	1	0	4	1	Inf	Sptbn4		1
190	0	0	2	1	0			1
191	0	0	2	1	0			1
192	0	0	2	1	0			1
193	1	0	13	1	Inf	Mlph		1
194	0	0	3	1	0			1
195	0	1	14	0.461169702780441	0		Pdgfrb	1
196	1	0	21	1	Inf	Adra2b		1
197	0	0	5	1	0			1
198	0	1	19	0.461169702780441	0		Tgfbi	1
