## Supplementary tables for "A branching model of cell fate decisions in the enteric nervous system": Table_6_csde1_iCLIP_stats.csv

gene_module	n_genes_module	n_genes_iclip	genes	pval	qval
1	94	18	Birc5|Cep55|Cit|E2f7|Ect2|H2afx|Kif11|Kif23|Mki67|Ncapd2|Ncapg|Nucks1|Prc1|Rad21|Top2a|Tpx2|Tubb6|Ube2c	0.00138018029018807	0.0358846875448897
2	5	4	Hist1h2bl|Hist1h3d|Hist1h3b|Hist1h4f	8.21431243785127e-06	0.000747502431844466
3	31	7	Cpsf6|Cse1l|Fn1|Ipo9|Nup93|Spcs3|Trim28	0.00759963371452919	0.138313333604431
4	35	3	Hat1|Rccd1|Usp1	0.439133629489926	0.6092988742569
5	54	3	Mcm6|Prim2|Rrm2	0.776671245565307	0.841232071721484
6	30	3	Acsl4|Inpp5f|Picalm	0.326218755625682	0.571773597399107
7	16	2	Dpysl3|Map1b	0.194940210692889	0.480014636449576
8	11	0		0.671759181178624	0.750062398616623
9	4	1	Ccdc88c	0.0487097033427819	0.343580145550642
10	19	7	Bub3|Camsap2|Tfrc|Tsc22d1|Txnrd1|Ywhag|Zfand5	0.000206882582303674	0.00864609523443852
11	8	1	Hipk2	0.175853441095111	0.463323950123787
13	21	7	Adam12|Amotl1|Ccnd1|Cdk6|Dock1|Myo1b|Zfp36l1	0.000467417395825083	0.0141783276733609
14	2	0		0.183292991257762	0.463323950123787
15	15	3	Itga4|Mtap|Rap2b	0.0492898998673813	0.343580145550642
16	84	27	Actr2|Arih1|B4galt1|Birc6|Btg1|Csde1|Dpysl2|Gmps|Gnb1|Gsk3b|Gtf2a1|Hnrnpa0|Igf2bp2|Ilf3|Kars|Lrrc58|Parp1|Ptp4a2|Ptprs|Set|Skil|Sox11|Spin1|Usp22|Xpo1|Yme1l1|Zfhx3	1.93705667606184e-09	3.52544315043254e-07
17	26	6	Igf2r|Mknk2|Nhsl1|Psme4|Slit3|Tnpo1	0.00964418821308686	0.146270187898484
18	46	5	B3gnt5|Canx|Nf1|Slc20a1|Ubl3	0.279568072017352	0.513953425324829
19	15	1	Cdh12	0.431000044791931	0.6092988742569
20	51	1	Clmn	0.963415328800955	0.97411994356541
21	8	0		0.555182601660123	0.656124892871055
22	12	0		0.70338764310486	0.775857885121724
23	56	3	Elavl4|Kif5c|Ppm1h	0.800555333948102	0.84888060391325
24	22	3	Cmip|Dhcr24|March6	0.155738868244625	0.463323950123787
25	30	1	Ctnnd2	0.799011221477512	0.84888060391325
26	8	0		0.555182601660123	0.656124892871055
27	41	1	Pfn2	0.91575193938752	0.941620638240275
28	3	0		0.261935673051239	0.487677853160444
29	3	0		0.261935673051239	0.487677853160444
30	8	1	Cd46	0.175853441095111	0.463323950123787
31	15	0		0.781144066598521	0.841232071721484
32	7	0		0.507766456589497	0.63733444896061
33	11	0		0.671759181178624	0.750062398616623
34	18	1	Kcnk4	0.528448208742263	0.656124892871055
35	6	0		0.455300257686475	0.6092988742569
36	7	0		0.507766456589497	0.63733444896061
37	1	0		0.096277952874081	0.343580145550642
38	5	0		0.397246613444221	0.587795802006896
39	1	0		0.096277952874081	0.343580145550642
40	3	0		0.261935673051239	0.487677853160444
41	6	0		0.455300257686475	0.6092988742569
42	8	0		0.555182601660123	0.656124892871055
43	3	0		0.261935673051239	0.487677853160444
44	7	0		0.507766456589497	0.63733444896061
45	3	0		0.261935673051239	0.487677853160444
46	4	0		0.333010996287392	0.571773597399107
47	59	0		0.997487541802413	0.997487541802413
48	36	0		0.973994563770743	0.979375749205941
49	15	0		0.781144066598521	0.841232071721484
50	5	0		0.397246613444221	0.587795802006896
51	7	0		0.507766456589497	0.63733444896061
52	9	0		0.598034435424207	0.697706841328241
53	6	0		0.455300257686475	0.6092988742569
54	8	0		0.555182601660123	0.656124892871055
55	33	1	Frmpd4	0.840435972881387	0.884158075516835
56	3	1	Uhmk1	0.0260076276708076	0.343580145550642
57	18	2	Arhgap15|Rgs7	0.247501665385763	0.487677853160444
58	25	3	Aldh1a3|Flot1|H2-Ab1	0.215930586104476	0.487677853160444
59	30	4	Dkk3|Klf9|Mamdc2|Mgst3	0.156679658537767	0.463323950123787
60	32	3	Dock9|Ids|Pdp1	0.371634745618569	0.587795802006896
61	13	0		0.731970612452649	0.802521996785434
62	29	2	Rnf11|Shisa5	0.538442852470001	0.656124892871055
63	31	2	Fxyd5|Psd3	0.584855852619354	0.68673396888208
64	28	0		0.941431748771379	0.957209934504978
65	28	0		0.941431748771379	0.957209934504978
66	24	2	Dgki|Grid2	0.410910518812124	0.603110600191988
67	48	3	Dcbld2|Plekha7|Rap1gds1	0.691520587114567	0.767419188139337
68	55	4	Abr|Aldoa|Cebpb|Klc1	0.620965712892207	0.719845603480138
69	7	0		0.507766456589497	0.63733444896061
70	11	0		0.671759181178624	0.750062398616623
71	24	4	Ctsb|Itm2c|Psap|Serinc3	0.0745876536839765	0.343580145550642
72	15	5	Cd9|Fth1|S100a16|S100a6|Timp2	0.00183413288824904	0.0417265232076656
73	13	1	Myof	0.36039201093139	0.587795802006896
74	34	8	Anxa2|B2m|Emp3|Gsn|L1cam|Lhfpl2|Pdlim4|Slc43a3	0.00393684215973902	0.0796116970080558
75	26	3	Bhlhe40|Cdkn1a|Sfrp1	0.237252830661087	0.487677853160444
76	23	4	Anxa1|Pappa|Scd1|Slc1a5	0.0638989043388946	0.343580145550642
77	24	3	Antxr1|Edil3|Sdc4	0.195170786248729	0.480014636449576
78	32	3	Cd44|Ier3|Tm4sf1	0.371634745618569	0.587795802006896
79	24	8	Anxa5|Col5a1|Mcam|Mmp2|Pdgfa|Pmp22|Rhoa|Tnc	0.0002369636354748	0.00864609523443852
80	13	3	Axl|Cst3|Pmepa1	0.0301181735410709	0.343580145550642
81	36	4	Col4a2|Dmd|Grb14|Sparc	0.262595767086393	0.487677853160444
82	11	0		0.671759181178624	0.750062398616623
83	23	3	Agrn|Lamb1|Serpine2	0.175073597487937	0.463323950123787
84	5	1	Rpl30	0.0760685276600759	0.343580145550642
85	6	0		0.455300257686475	0.6092988742569
86	8	1	Wwtr1	0.175853441095111	0.463323950123787
89	2	0		0.183292991257762	0.463323950123787
90	7	0		0.507766456589497	0.63733444896061
91	8	0		0.555182601660123	0.656124892871055
92	7	0		0.507766456589497	0.63733444896061
93	5	0		0.397246613444221	0.587795802006896
94	23	0		0.902742583625722	0.933517898976599
95	4	0		0.333010996287392	0.571773597399107
96	16	0		0.802238812489445	0.84888060391325
97	1	0		0.096277952874081	0.343580145550642
98	3	0		0.261935673051239	0.487677853160444
100	5	0		0.397246613444221	0.587795802006896
101	3	0		0.261935673051239	0.487677853160444
102	4	0		0.333010996287392	0.571773597399107
103	3	0		0.261935673051239	0.487677853160444
104	5	0		0.397246613444221	0.587795802006896
105	2	0		0.183292991257762	0.463323950123787
106	1	0		0.096277952874081	0.343580145550642
107	1	0		0.096277952874081	0.343580145550642
108	1	0		0.096277952874081	0.343580145550642
109	1	0		0.096277952874081	0.343580145550642
110	1	0		0.096277952874081	0.343580145550642
111	2	0		0.183292991257762	0.463323950123787
112	7	0		0.507766456589497	0.63733444896061
113	12	1	Papss2	0.323846099990034	0.571773597399107
114	10	1	Cdh13	0.24949524685646	0.487677853160444
115	3	0		0.261935673051239	0.487677853160444
116	8	0		0.555182601660123	0.656124892871055
117	21	0		0.880875107222495	0.916110111511395
118	9	2	Ier2|Jun	0.0480527245118991	0.343580145550642
119	11	5	Drap1|Gnas|Jund|Ppp2ca|Rac1	0.000237530088858201	0.00864609523443852
120	5	0		0.397246613444221	0.587795802006896
121	3	0		0.261935673051239	0.487677853160444
122	10	0		0.636761011931734	0.733484203617567
123	7	0		0.507766456589497	0.63733444896061
124	4	0		0.333010996287392	0.571773597399107
125	2	0		0.183292991257762	0.463323950123787
126	2	0		0.183292991257762	0.463323950123787
127	8	0		0.555182601660123	0.656124892871055
128	11	0		0.671759181178624	0.750062398616623
129	2	0		0.183292991257762	0.463323950123787
130	2	0		0.183292991257762	0.463323950123787
131	4	1	Ntsr2	0.0487097033427819	0.343580145550642
132	6	0		0.455300257686475	0.6092988742569
133	3	0		0.261935673051239	0.487677853160444
134	6	0		0.455300257686475	0.6092988742569
135	2	0		0.183292991257762	0.463323950123787
136	1	0		0.096277952874081	0.343580145550642
137	1	0		0.096277952874081	0.343580145550642
138	5	0		0.397246613444221	0.587795802006896
139	6	0		0.455300257686475	0.6092988742569
140	3	0		0.261935673051239	0.487677853160444
141	3	0		0.261935673051239	0.487677853160444
142	3	0		0.261935673051239	0.487677853160444
143	2	0		0.183292991257762	0.463323950123787
144	3	0		0.261935673051239	0.487677853160444
145	5	0		0.397246613444221	0.587795802006896
146	3	0		0.261935673051239	0.487677853160444
147	2	0		0.183292991257762	0.463323950123787
148	1	0		0.096277952874081	0.343580145550642
149	2	0		0.183292991257762	0.463323950123787
150	6	0		0.455300257686475	0.6092988742569
151	1	0		0.096277952874081	0.343580145550642
152	1	0		0.096277952874081	0.343580145550642
153	5	0		0.397246613444221	0.587795802006896
154	4	0		0.333010996287392	0.571773597399107
155	6	0		0.455300257686475	0.6092988742569
156	3	0		0.261935673051239	0.487677853160444
157	5	0		0.397246613444221	0.587795802006896
158	1	0		0.096277952874081	0.343580145550642
160	5	0		0.397246613444221	0.587795802006896
161	1	0		0.096277952874081	0.343580145550642
162	5	0		0.397246613444221	0.587795802006896
164	1	0		0.096277952874081	0.343580145550642
165	1	0		0.096277952874081	0.343580145550642
167	1	0		0.096277952874081	0.343580145550642
169	1	0		0.096277952874081	0.343580145550642
170	1	0		0.096277952874081	0.343580145550642
171	1	0		0.096277952874081	0.343580145550642
173	1	0		0.096277952874081	0.343580145550642
176	3	0		0.261935673051239	0.487677853160444
177	1	0		0.096277952874081	0.343580145550642
178	1	0		0.096277952874081	0.343580145550642
179	2	0		0.183292991257762	0.463323950123787
180	2	0		0.183292991257762	0.463323950123787
181	1	0		0.096277952874081	0.343580145550642
182	1	0		0.096277952874081	0.343580145550642
183	2	0		0.183292991257762	0.463323950123787
185	1	0		0.096277952874081	0.343580145550642
186	1	0		0.096277952874081	0.343580145550642
187	1	0		0.096277952874081	0.343580145550642
188	1	0		0.096277952874081	0.343580145550642
189	2	1	Adora2b	0.00926291449039937	0.146270187898484
193	5	0		0.397246613444221	0.587795802006896
195	5	0		0.397246613444221	0.587795802006896
196	19	0		0.854095601661605	0.893364364956391
197	3	0		0.261935673051239	0.487677853160444
198	15	1	Tgfbi	0.431000044791931	0.6092988742569
