## Supplementary tables for "A branching model of cell fate decisions in the enteric nervous system": Table_7_ANCC_motifs.csv

	TF	mlog10Padj	rank
3	AP.2alpha.AP2_3	456.473257490561	1
2	AP.2gamma.AP2_2	447.626357490561	2
298	TR4.NR..DR1_298	171.560757490561	3
160	Maz.Zf_160	116.340957490561	4
251	RXR.NR..DR1_251	114.897257490561	5
227	PPARE.NR..DR1_227	110.490557490561	6
261	Sox2.HMG_261	108.498057490561	7
128	HOXA2.Homeobox_128	107.226957490561	8
219	Pdx1.Homeobox_219	101.273457490561	9
259	Sox10.HMG_259	95.4240574905607	10
131	Hoxb4.Homeobox_131	95.1359574905607	11
263	Sox4.HMG_263	89.5928574905607	12
325	ZNF467.Zf_325	85.8860574905607	13
260	Sox15.HMG_260	85.8071574905607	14
262	Sox3.HMG_262	84.6500574905607	15
40	COUP.TFII.NR_40	79.7170574905607	16
132	Hoxc9.Homeobox_132	76.1589574905607	17
59	EBF1.EBF_59	76.0856574905607	18
264	Sox6.HMG_264	69.7349574905607	19
145	KLF14.Zf_145	69.4538574905607	20
129	HOXA9.Homeobox_129	65.6851574905607	21
265	Sox9.HMG_265	58.2481574905607	22
126	HNF4a.NR..DR1_126	47.0091574905607	23
332	ZSCAN22.Zf_332	43.0900574905607	24
303	VDR.NR..DR3_303	34.3361574905607	25
73	Erra.NR_73	34.1661574905607	26
149	Klf9.Zf_149	31.9822574905607	27
300	THRb.NR_300	30.7124574905607	28
58	EBF.EBF_58	25.9192574905607	29
75	Esrrb.NR_75	23.0435574905607	30
50	RAR.RXR.NR..DR5_50	21.3740574905607	31
31	CDX4.Homeobox_31	20.7721574905607	32
314	ZNF165.Zf_314	20.1297574905607	33
194	Nur77.NR_194	19.6368574905607	34
62	Egr1.Zf_62	15.0006574905607	35
289	Tcf4.HMG_289	14.8124574905607	36
116	GLI3.Zf_116	14.2566574905607	37
292	TEAD2.TEA_292	12.8577574905607	38
293	TEAD4.TEA_293	12.5384574905607	39
204	NFkB.p50.p52.RHD_204	12.3541574905607	40
49	RAR.RXR.NR..DR5_49	11.7327574905607	41
317	Znf263.Zf_317	11.5358574905607	42
266	Sp1.Zf_266	10.9034574905607	43
239	REST.NRSF.Zf_239	10.4275574905607	44
65	EKLF.Zf_65	9.90455749056068	45
45	Cux2.Homeobox_45	9.90425749056067	46
294	TEAD.TEA_294	9.53685749056067	47
288	Tcf3.HMG_288	9.50725749056067	48
100	FXR.NR..IR1_100	9.36905749056067	49
315	ZNF16.Zf_315	9.29075749056067	50
148	KLF5.Zf_148	8.76515749056068	51
236	RARg.NR_236	8.26715749056067	52
330	ZNF692.Zf_330	7.82485749056067	53
146	KLF3.Zf_146	7.59285749056068	54
77	Ets1.distal.ETS_77	7.01095749056068	55
209	PAX3.FKHR.fusion.Paired.Homeobox_209	6.90595749056067	56
286	Tcf12.bHLH_286	6.73995749056068	57
310	Zfp809.Zf_310	6.65595749056067	58
240	Reverb.NR..DR2_240	6.53255749056067	59
170	MyoD.bHLH_170	6.21435749056067	60
255	Six2.Homeobox_255	6.20505749056067	61
63	Egr2.Zf_63	5.89705749056067	62
290	TCFL2.HMG_290	5.87105749056068	63
144	KLF10.Zf_144	5.51815749056068	64
147	Klf4.Zf_147	5.34405749056068	65
51	E2A.bHLH_51	5.06985749056067	66
186	Nkx6.1.Homeobox_186	4.31595749056067	67
74	Unknown.ESC.element.._74	3.93715749056068	68
242	Rfx2.HTH_242	3.78995749056068	69
254	Six1.Homeobox_254	3.69045749056068	70
9	Ascl1.bHLH_9	3.44755749056067	71
165	Meis1.Homeobox_165	3.42435749056067	72
80	ETS.RUNX.ETS.Runt_80	3.25595749056068	73
54	E2F6.E2F_54	3.11655749056068	74
256	Smad2.MAD_256	3.08445749056068	75
232	Ptf1a.bHLH_232	2.90405749056068	76
299	THRa.NR_299	2.79025749056068	77
127	HNF6.Homeobox_127	2.77275749056068	78
171	MyoG.bHLH_171	2.60675749056068	79
83	EWS.ERG.fusion.ETS_83	2.58395749056068	80
322	ZNF415.Zf_322	2.53135749056068	81
328	ZNF669.Zf_328	2.52675749056068	82
139	Isl1.Homeobox_139	2.48215749056068	83
172	Nanog.Homeobox_172	2.47575749056068	84
72	ERG.ETS_72	2.39815749056068	85
169	Myf5.bHLH_169	2.36685749056068	86
312	Zic.Zf_312	2.21705749056068	87
197	Oct4.Sox17.POU.Homeobox.HMG_197	2.17375749056068	88
252	SCL.bHLH_252	2.11395749056068	89
30	Cdx2.Homeobox_30	2.10505749056068	90
78	ETS.E.box.ETS.bHLH_78	2.08145749056068	91
307	ZBTB18.Zf_307	2.00465749056068	92
52	E2F1.E2F_52	1.96305749056068	93
258	Smad4.MAD_258	1.71625749056068	94
257	Smad3.MAD_257	1.71125749056068	95
243	RFX.HTH_243	1.65135749056068	96
84	EWS.FLI1.fusion.ETS_84	1.63165749056068	97
235	PU.1.ETS_235	1.55115749056068	98
237	RBPJ.Ebox...bHLH_237	1.46565749056068	99
55	E2F7.E2F_55	1.41645749056068	100
228	PRDM14.Zf_228	1.08085749056068	101
218	Pbx3.Homeobox_218	1.03645749056068	102
153	Unknown.Homeobox_153	1.01395749056068	103
241	Rfx1.HTH_241	0.910757490560675	104
284	Tbx20.T.box_284	0.862257490560675	105
295	Tgif1.Homeobox_295	0.775957490560675	106
215	Pax7.Paired.Homeobox_215	0.715957490560675	107
287	Tcf21.bHLH_287	0.693057490560675	108
208	NFkB.p65.RHD_208	0.598957490560675	109
225	Pitx1.Homeobox_225	0.577657490560675	110
42	CRX.Homeobox_42	0.539457490560675	111
82	Etv2.ETS_82	0.497057490560675	112
39	c.Myc.bHLH_39	0.459057490560675	113
212	PAX6.Paired.Homeobox_212	0.445257490560675	114
70	Eomes.T.box_70	0.435857490560675	115
53	E2F4.E2F_53	0.388157490560675	116
155	LXRE.NR..DR4_155	0.350957490560675	117
324	ZNF41.Zf_324	0.335257490560675	118
320	ZNF322.Zf_320	0.264457490560675	119
203	Otx2.Homeobox_203	0.259357490560675	120
304	X.box.HTH_304	0.247357490560675	121
121	HEB.bHLH_121	0.132157490560675	122
326	ZNF519.Zf_326	0.096457490560675	123
187	n.Myc.bHLH_187	0.074657490560675	124
309	ZFP3.Zf_309	0.017557490560675	125
1	AP.1.bZIP_1	0	126
4	Ap4.bHLH_4	0	127
5	FOXA1.AR.Forkhead.NR_5	0	128
6	ARE.NR_6	0	129
7	AR.halfsite.NR_7	0	130
8	Arnt.Ahr.bHLH_8	0	131
10	Atf1.bZIP_10	0	132
11	Atf2.bZIP_11	0	133
12	Atf3.bZIP_12	0	134
13	Atf4.bZIP_13	0	135
14	Atf7.bZIP_14	0	136
15	Atoh1.bHLH_15	0	137
16	Bach1.bZIP_16	0	138
17	Bach2.bZIP_17	0	139
18	Bapx1.Homeobox_18	0	140
19	IRF.BATF.IRF.bZIP_19	0	141
20	BATF.bZIP_20	0	142
21	Bcl6.Zf_21	0	143
22	bHLHE40.bHLH_22	0	144
23	BMAL1.bHLH_23	0	145
24	BMYB.HTH_24	0	146
25	BORIS.Zf_25	0	147
26	Brachyury.T.box_26	0	148
27	Brn1.POU.Homeobox_27	0	149
28	Brn2.POU.Homeobox_28	0	150
29	bZIP.IRF.bZIP.IRF_29	0	151
32	CEBP.AP1.bZIP_32	0	152
33	CEBP.CEBP.bZIP_33	0	153
34	CEBP.bZIP_34	0	154
35	Chop.bZIP_35	0	155
36	CHR.._36	0	156
37	CLOCK.bHLH_37	0	157
38	c.Myc.bHLH_38	0	158
41	CRE.bZIP_41	0	159
43	CTCF.Zf_43	0	160
44	CTCF.SatelliteElement.Zf._44	0	161
46	Mouse_Recombination_Hotspot.Zf_46	0	162
47	DMRT1.DM_47	0	163
48	DMRT6.DM_48	0	164
56	E2F.E2F_56	0	165
57	E2A.bHLH..near_PU.1_57	0	166
60	EBNA1.EBV.virus_60	0	167
61	E.box.bHLH_61	0	168
64	EHF.ETS_64	0	169
66	ELF1.ETS_66	0	170
67	ELF5.ETS_67	0	171
68	Elk1.ETS_68	0	172
69	Elk4.ETS_69	0	173
71	ERE.NR..IR3_71	0	174
76	ETS1.ETS_76	0	175
79	ETS.ETS_79	0	176
81	ETV1.ETS_81	0	177
85	Fli1.ETS_85	0	178
86	Fosl2.bZIP_86	0	179
87	FOXA1.Forkhead_87	0	180
88	FOXA1.Forkhead_88	0	181
89	Foxa2.Forkhead_89	0	182
90	Fox.Ebox.Forkhead.bHLH_90	0	183
91	Foxh1.Forkhead_91	0	184
92	FOXK2.Forkhead_92	0	185
93	FoxL2.Forkhead_93	0	186
94	FOXM1.Forkhead_94	0	187
95	Foxo1.Forkhead_95	0	188
96	Foxo3.Forkhead_96	0	189
97	FOXP1.Forkhead_97	0	190
98	Fra1.bZIP_98	0	191
99	Fra2.bZIP_99	0	192
101	GABPA.ETS_101	0	193
102	Gata2.Zf_102	0	194
103	GATA3.Zf..DR4_103	0	195
104	GATA3.Zf..DR8_104	0	196
105	GATA.Zf..IR3_105	0	197
106	GATA.Zf..IR4_106	0	198
107	GATA3.Zf_107	0	199
108	Gata4.Zf_108	0	200
109	Gata6.Zf_109	0	201
110	Gata1.Zf_110	0	202
111	GATA.SCL.Zf.bHLH_111	0	203
112	Gfi1b.Zf_112	0	204
113	GFX.._113	0	205
114	GFY.._114	0	206
115	GFY.Staf...Zf_115	0	207
117	GRE.NR..IR3_117	0	208
118	GRE.NR..IR3_118	0	209
119	GRHL2.CP2_119	0	210
120	GSC.Homeobox_120	0	211
122	HIF.1a.bHLH_122	0	212
123	HIF.1b.HLH_123	0	213
124	HIF2a.bHLH_124	0	214
125	Hnf1.Homeobox_125	0	215
130	HOXB13.Homeobox_130	0	216
133	HOXD13.Homeobox_133	0	217
134	HRE.HSF_134	0	218
135	HRE.HSF_135	0	219
136	IRF1.IRF_136	0	220
137	IRF2.IRF_137	0	221
138	IRF4.IRF_138	0	222
140	ISRE.IRF_140	0	223
141	Jun.AP1.bZIP_141	0	224
142	c.Jun.CRE.bZIP_142	0	225
143	JunD.bZIP_143	0	226
150	Lhx1.Homeobox_150	0	227
151	Lhx2.Homeobox_151	0	228
152	Lhx3.Homeobox_152	0	229
154	Nr5a2.NR_154	0	230
156	MafA.bZIP_156	0	231
157	MafF.bZIP_157	0	232
158	MafK.bZIP_158	0	233
159	Max.bHLH_159	0	234
161	Mef2a.MADS_161	0	235
162	Mef2b.MADS_162	0	236
163	Mef2c.MADS_163	0	237
164	Mef2d.MADS_164	0	238
166	MITF.bHLH_166	0	239
167	AMYB.HTH_167	0	240
168	MYB.HTH_168	0	241
173	NeuroD1.bHLH_173	0	242
174	NF1.FOXA1.CTF.Forkhead_174	0	243
175	NF1.halfsite.CTF_175	0	244
176	NF1.CTF_176	0	245
177	NFAT.AP1.RHD.bZIP_177	0	246
178	NFAT.RHD_178	0	247
179	NF.E2.bZIP_179	0	248
180	NFkB.p65.Rel.RHD_180	0	249
181	NFY.CCAAT_181	0	250
182	Nkx2.1.Homeobox_182	0	251
183	Nkx2.2.Homeobox_183	0	252
184	Nkx2.5.Homeobox_184	0	253
185	Nkx3.1.Homeobox_185	0	254
188	NPAS2.bHLH_188	0	255
189	NPAS.bHLH_189	0	256
190	Nr5a2.NR_190	0	257
191	NRF1.NRF_191	0	258
192	Nrf2.bZIP_192	0	259
193	NRF.NRF_193	0	260
195	Oct2.POU.Homeobox_195	0	261
196	Oct4.POU.Homeobox_196	0	262
198	OCT4.SOX2.TCF.NANOG.POU.Homeobox.HMG_198	0	263
199	Oct6.POU.Homeobox_199	0	264
200	OCT.OCT.POU.Homeobox.IR1_200	0	265
201	OCT.OCT.POU.Homeobox_201	0	266
202	Olig2.bHLH_202	0	267
205	p53.p53_205	0	268
206	p53.p53_206	0	269
207	p63.p53_207	0	270
210	PAX5.Paired.Homeobox_210	0	271
211	PAX5.Paired.Homeobox..condensed_211	0	272
213	Pax7.Paired.Homeobox..longest_213	0	273
214	Pax7.Paired.Homeobox..long_214	0	274
216	Pax8.Paired.Homeobox_216	0	275
217	PBX1.Homeobox_217	0	276
220	PGR.NR_220	0	277
221	Phox2a.Homeobox_221	0	278
222	Pit1.1bp.Homeobox_222	0	279
223	Pit1.Homeobox_223	0	280
224	Pitx1.Ebox.Homeobox.bHLH_224	0	281
226	Pknox1.Homeobox_226	0	282
229	PRDM1.Zf_229	0	283
230	PRDM9.Zf_230	0	284
231	PR.NR_231	0	285
233	PU.1.IRF8.ETS.IRF_233	0	286
234	PU.1.IRF.ETS.IRF_234	0	287
238	Rbpj1.._238	0	288
244	Rfx5.HTH_244	0	289
245	Ronin.THAP_245	0	290
246	RORgt.NR_246	0	291
247	RUNX.Runt_247	0	292
248	RUNX1.Runt_248	0	293
249	RUNX2.Runt_249	0	294
250	RUNX.AML.Runt_250	0	295
253	SF1.NR_253	0	296
267	SPDEF.ETS_267	0	297
268	SpiB.ETS_268	0	298
269	Srebp1a.bHLH_269	0	299
270	Srebp2.bHLH_270	0	300
271	CArG.MADS_271	0	301
272	ZNF143.STAF.Zf_272	0	302
273	STAT1.Stat_273	0	303
274	Stat3.il21.Stat_274	0	304
275	Stat3.Stat_275	0	305
276	STAT4.Stat_276	0	306
277	STAT5.Stat_277	0	307
278	STAT6.Stat_278	0	308
279	STAT6.Stat_279	0	309
280	T1ISRE.IRF_280	0	310
281	TATA.Box.TBP_281	0	311
282	Tbet.T.box_282	0	312
283	Tbox.Smad.T.box.MAD_283	0	313
285	Tbx5.T.box_285	0	314
291	Tcfcp2l1.CP2_291	0	315
296	Tgif2.Homeobox_296	0	316
297	Tlx..NR_297	0	317
301	USF1.bHLH_301	0	318
302	Usf2.bHLH_302	0	319
305	YY1.Zf_305	0	320
306	ZBTB12.Zf_306	0	321
308	ZBTB33.Zf_308	0	322
311	ZFX.Zf_311	0	323
313	ZNF136.Zf_313	0	324
316	ZNF189.Zf_316	0	325
318	ZNF264.Zf_318	0	326
319	ZNF317.Zf_319	0	327
321	ZNF382.Zf_321	0	328
323	ZNF416.Zf_323	0	329
327	ZNF528.Zf_327	0	330
329	ZNF675.Zf_329	0	331
331	ZNF711.Zf_331	0	332
