## Supplementary tables for "A branching model of cell fate decisions in the enteric nervous system": Table_8_EGC_motifs.csv

	TF	mlog10Padj	rank
86	Fosl2.bZIP_86	232.771357490561	1
12	Atf3.bZIP_12	222.641657490561	2
98	Fra1.bZIP_98	222.239657490561	3
141	Jun.AP1.bZIP_141	216.773357490561	4
99	Fra2.bZIP_99	209.548057490561	5
20	BATF.bZIP_20	202.547057490561	6
1	AP.1.bZIP_1	201.425057490561	7
176	NF1.CTF_176	190.129157490561	8
17	Bach2.bZIP_17	140.647257490561	9
297	Tlx..NR_297	109.074757490561	10
142	c.Jun.CRE.bZIP_142	85.5445574905607	11
175	NF1.halfsite.CTF_175	71.8320574905607	12
179	NF.E2.bZIP_179	70.8003574905607	13
140	ISRE.IRF_140	69.9848574905607	14
163	Mef2c.MADS_163	69.5466574905607	15
16	Bach1.bZIP_16	66.3088574905607	16
136	IRF1.IRF_136	65.6235574905607	17
164	Mef2d.MADS_164	65.1877574905607	18
29	bZIP.IRF.bZIP.IRF_29	64.5617574905607	19
192	Nrf2.bZIP_192	64.3863574905607	20
19	IRF.BATF.IRF.bZIP_19	63.2521574905607	21
143	JunD.bZIP_143	61.9759574905607	22
11	Atf2.bZIP_11	55.5325574905607	23
277	STAT5.Stat_277	52.3929574905607	24
162	Mef2b.MADS_162	52.0248574905607	25
178	NFAT.RHD_178	51.0987574905607	26
137	IRF2.IRF_137	50.4579574905607	27
276	STAT4.Stat_276	47.0660574905607	28
273	STAT1.Stat_273	44.3708574905607	29
274	Stat3.il21.Stat_274	43.5649574905607	30
14	Atf7.bZIP_14	42.6836574905607	31
177	NFAT.AP1.RHD.bZIP_177	42.0030574905607	32
135	HRE.HSF_135	39.2682574905607	33
161	Mef2a.MADS_161	38.2267574905607	34
233	PU.1.IRF8.ETS.IRF_233	36.4536574905607	35
174	NF1.FOXA1.CTF.Forkhead_174	34.4928574905607	36
35	Chop.bZIP_35	34.4472574905607	37
13	Atf4.bZIP_13	34.1992574905607	38
34	CEBP.bZIP_34	33.1086574905607	39
275	Stat3.Stat_275	31.1295574905607	40
158	MafK.bZIP_158	29.1727574905607	41
280	T1ISRE.IRF_280	28.2669574905607	42
5	FOXA1.AR.Forkhead.NR_5	27.6953574905607	43
224	Pitx1.Ebox.Homeobox.bHLH_224	25.6295574905607	44
220	PGR.NR_220	23.6073574905607	45
4	Ap4.bHLH_4	23.4083574905607	46
97	FOXP1.Forkhead_97	22.9317574905607	47
21	Bcl6.Zf_21	22.7286574905607	48
32	CEBP.AP1.bZIP_32	21.8524574905607	49
157	MafF.bZIP_157	21.4534574905607	50
10	Atf1.bZIP_10	21.2399574905607	51
279	STAT6.Stat_279	20.3024574905607	52
221	Phox2a.Homeobox_221	19.6941574905607	53
294	TEAD.TEA_294	19.2218574905607	54
229	PRDM1.Zf_229	18.6001574905607	55
105	GATA.Zf..IR3_105	18.4738574905607	56
278	STAT6.Stat_278	18.2710574905607	57
93	FoxL2.Forkhead_93	16.5839574905607	58
327	ZNF528.Zf_327	16.4224574905607	59
231	PR.NR_231	16.1917574905607	60
134	HRE.HSF_134	15.7080574905607	61
249	RUNX2.Runt_249	15.3414574905607	62
96	Foxo3.Forkhead_96	14.9433574905607	63
292	TEAD2.TEA_292	14.8905574905607	64
138	IRF4.IRF_138	14.8715574905607	65
214	Pax7.Paired.Homeobox..long_214	14.7654574905607	66
156	MafA.bZIP_156	14.6945574905607	67
234	PU.1.IRF.ETS.IRF_234	13.7904574905607	68
300	THRb.NR_300	13.6341574905607	69
90	Fox.Ebox.Forkhead.bHLH_90	13.5404574905607	70
92	FOXK2.Forkhead_92	13.2533574905607	71
287	Tcf21.bHLH_287	13.1820574905607	72
95	Foxo1.Forkhead_95	12.6085574905607	73
313	ZNF136.Zf_313	12.0011574905607	74
213	Pax7.Paired.Homeobox..longest_213	11.8755574905607	75
33	CEBP.CEBP.bZIP_33	11.7059574905607	76
304	X.box.HTH_304	11.6071574905607	77
248	RUNX1.Runt_248	11.3135574905607	78
83	EWS.ERG.fusion.ETS_83	11.1724574905607	79
118	GRE.NR..IR3_118	11.1546574905607	80
87	FOXA1.Forkhead_87	10.7814574905607	81
247	RUNX.Runt_247	10.7381574905607	82
197	Oct4.Sox17.POU.Homeobox.HMG_197	10.5793574905607	83
202	Olig2.bHLH_202	10.4076574905607	84
103	GATA3.Zf..DR4_103	10.1290574905607	85
208	NFkB.p65.RHD_208	10.0496574905607	86
15	Atoh1.bHLH_15	10.0198574905607	87
180	NFkB.p65.Rel.RHD_180	9.99755749056068	88
200	OCT.OCT.POU.Homeobox.IR1_200	9.80735749056067	89
121	HEB.bHLH_121	9.73295749056068	90
94	FOXM1.Forkhead_94	9.65065749056068	91
198	OCT4.SOX2.TCF.NANOG.POU.Homeobox.HMG_198	9.47355749056067	92
88	FOXA1.Forkhead_88	9.44425749056068	93
104	GATA3.Zf..DR8_104	9.42385749056067	94
323	ZNF416.Zf_323	9.41415749056067	95
222	Pit1.1bp.Homeobox_222	9.24035749056067	96
173	NeuroD1.bHLH_173	9.19515749056067	97
194	Nur77.NR_194	8.97015749056068	98
250	RUNX.AML.Runt_250	8.88845749056068	99
36	CHR.._36	8.88815749056067	100
166	MITF.bHLH_166	8.53675749056067	101
47	DMRT1.DM_47	8.06395749056068	102
283	Tbox.Smad.T.box.MAD_283	8.03915749056067	103
48	DMRT6.DM_48	7.92895749056068	104
307	ZBTB18.Zf_307	7.80945749056067	105
112	Gfi1b.Zf_112	7.78335749056068	106
6	ARE.NR_6	7.74385749056067	107
107	GATA3.Zf_107	7.60235749056067	108
205	p53.p53_205	7.49485749056067	109
271	CArG.MADS_271	7.17565749056067	110
293	TEAD4.TEA_293	7.14825749056067	111
329	ZNF675.Zf_329	7.02105749056067	112
296	Tgif2.Homeobox_296	6.77565749056067	113
130	HOXB13.Homeobox_130	6.64915749056067	114
91	Foxh1.Forkhead_91	6.52655749056068	115
102	Gata2.Zf_102	6.32495749056068	116
28	Brn2.POU.Homeobox_28	6.15745749056067	117
117	GRE.NR..IR3_117	6.14055749056068	118
237	RBPJ.Ebox...bHLH_237	6.02935749056067	119
265	Sox9.HMG_265	5.97095749056068	120
89	Foxa2.Forkhead_89	5.82025749056067	121
246	RORgt.NR_246	5.66465749056067	122
109	Gata6.Zf_109	5.63495749056067	123
110	Gata1.Zf_110	5.61805749056068	124
207	p63.p53_207	5.37855749056067	125
201	OCT.OCT.POU.Homeobox_201	5.32785749056067	126
7	AR.halfsite.NR_7	5.28855749056067	127
238	Rbpj1.._238	5.27525749056067	128
232	Ptf1a.bHLH_232	5.26575749056067	129
46	Mouse_Recombination_Hotspot.Zf_46	5.24575749056067	130
316	ZNF189.Zf_316	5.23655749056068	131
108	Gata4.Zf_108	5.12265749056067	132
321	ZNF382.Zf_321	5.10235749056068	133
223	Pit1.Homeobox_223	4.91865749056067	134
133	HOXD13.Homeobox_133	4.86555749056067	135
125	Hnf1.Homeobox_125	4.26475749056068	136
106	GATA.Zf..IR4_106	4.14095749056067	137
169	Myf5.bHLH_169	4.13145749056067	138
257	Smad3.MAD_257	4.12145749056068	139
185	Nkx3.1.Homeobox_185	4.05305749056067	140
253	SF1.NR_253	3.88615749056068	141
155	LXRE.NR..DR4_155	3.57125749056068	142
217	PBX1.Homeobox_217	3.31485749056068	143
171	MyoG.bHLH_171	3.09985749056068	144
30	Cdx2.Homeobox_30	3.05345749056068	145
324	ZNF41.Zf_324	2.96775749056068	146
252	SCL.bHLH_252	2.79595749056068	147
215	Pax7.Paired.Homeobox_215	2.45475749056068	148
119	GRHL2.CP2_119	2.41785749056068	149
319	ZNF317.Zf_319	2.28785749056068	150
240	Reverb.NR..DR2_240	2.28545749056068	151
154	Nr5a2.NR_154	2.26255749056068	152
111	GATA.SCL.Zf.bHLH_111	2.11595749056068	153
190	Nr5a2.NR_190	1.98735749056068	154
71	ERE.NR..IR3_71	1.97235749056068	155
18	Bapx1.Homeobox_18	1.92325749056068	156
256	Smad2.MAD_256	1.84265749056068	157
195	Oct2.POU.Homeobox_195	1.83845749056068	158
241	Rfx1.HTH_241	1.76365749056068	159
45	Cux2.Homeobox_45	1.72505749056068	160
299	THRa.NR_299	1.53245749056068	161
320	ZNF322.Zf_320	1.33275749056068	162
272	ZNF143.STAF.Zf_272	1.32945749056068	163
284	Tbx20.T.box_284	1.15135749056068	164
291	Tcfcp2l1.CP2_291	1.00215749056068	165
244	Rfx5.HTH_244	0.943457490560675	166
78	ETS.E.box.ETS.bHLH_78	0.845757490560675	167
84	EWS.FLI1.fusion.ETS_84	0.824857490560675	168
268	SpiB.ETS_268	0.763957490560675	169
199	Oct6.POU.Homeobox_199	0.697357490560675	170
311	ZFX.Zf_311	0.671857490560675	171
77	Ets1.distal.ETS_77	0.573057490560675	172
269	Srebp1a.bHLH_269	0.520757490560675	173
26	Brachyury.T.box_26	0.475357490560675	174
126	HNF4a.NR..DR1_126	0.449457490560675	175
254	Six1.Homeobox_254	0.377057490560675	176
167	AMYB.HTH_167	0.348557490560675	177
153	Unknown.Homeobox_153	0.253857490560675	178
60	EBNA1.EBV.virus_60	0.201757490560675	179
302	Usf2.bHLH_302	0.182357490560675	180
196	Oct4.POU.Homeobox_196	0.123057490560675	181
184	Nkx2.5.Homeobox_184	0.113057490560675	182
331	ZNF711.Zf_331	0.021457490560675	183
2	AP.2gamma.AP2_2	0	184
3	AP.2alpha.AP2_3	0	185
8	Arnt.Ahr.bHLH_8	0	186
9	Ascl1.bHLH_9	0	187
22	bHLHE40.bHLH_22	0	188
23	BMAL1.bHLH_23	0	189
24	BMYB.HTH_24	0	190
25	BORIS.Zf_25	0	191
27	Brn1.POU.Homeobox_27	0	192
31	CDX4.Homeobox_31	0	193
37	CLOCK.bHLH_37	0	194
38	c.Myc.bHLH_38	0	195
39	c.Myc.bHLH_39	0	196
40	COUP.TFII.NR_40	0	197
41	CRE.bZIP_41	0	198
42	CRX.Homeobox_42	0	199
43	CTCF.Zf_43	0	200
44	CTCF.SatelliteElement.Zf._44	0	201
49	RAR.RXR.NR..DR5_49	0	202
50	RAR.RXR.NR..DR5_50	0	203
51	E2A.bHLH_51	0	204
52	E2F1.E2F_52	0	205
53	E2F4.E2F_53	0	206
54	E2F6.E2F_54	0	207
55	E2F7.E2F_55	0	208
56	E2F.E2F_56	0	209
57	E2A.bHLH..near_PU.1_57	0	210
58	EBF.EBF_58	0	211
59	EBF1.EBF_59	0	212
61	E.box.bHLH_61	0	213
62	Egr1.Zf_62	0	214
63	Egr2.Zf_63	0	215
64	EHF.ETS_64	0	216
65	EKLF.Zf_65	0	217
66	ELF1.ETS_66	0	218
67	ELF5.ETS_67	0	219
68	Elk1.ETS_68	0	220
69	Elk4.ETS_69	0	221
70	Eomes.T.box_70	0	222
72	ERG.ETS_72	0	223
73	Erra.NR_73	0	224
74	Unknown.ESC.element.._74	0	225
75	Esrrb.NR_75	0	226
76	ETS1.ETS_76	0	227
79	ETS.ETS_79	0	228
80	ETS.RUNX.ETS.Runt_80	0	229
81	ETV1.ETS_81	0	230
82	Etv2.ETS_82	0	231
85	Fli1.ETS_85	0	232
100	FXR.NR..IR1_100	0	233
101	GABPA.ETS_101	0	234
113	GFX.._113	0	235
114	GFY.._114	0	236
115	GFY.Staf...Zf_115	0	237
116	GLI3.Zf_116	0	238
120	GSC.Homeobox_120	0	239
122	HIF.1a.bHLH_122	0	240
123	HIF.1b.HLH_123	0	241
124	HIF2a.bHLH_124	0	242
127	HNF6.Homeobox_127	0	243
128	HOXA2.Homeobox_128	0	244
129	HOXA9.Homeobox_129	0	245
131	Hoxb4.Homeobox_131	0	246
132	Hoxc9.Homeobox_132	0	247
139	Isl1.Homeobox_139	0	248
144	KLF10.Zf_144	0	249
145	KLF14.Zf_145	0	250
146	KLF3.Zf_146	0	251
147	Klf4.Zf_147	0	252
148	KLF5.Zf_148	0	253
149	Klf9.Zf_149	0	254
150	Lhx1.Homeobox_150	0	255
151	Lhx2.Homeobox_151	0	256
152	Lhx3.Homeobox_152	0	257
159	Max.bHLH_159	0	258
160	Maz.Zf_160	0	259
165	Meis1.Homeobox_165	0	260
168	MYB.HTH_168	0	261
170	MyoD.bHLH_170	0	262
172	Nanog.Homeobox_172	0	263
181	NFY.CCAAT_181	0	264
182	Nkx2.1.Homeobox_182	0	265
183	Nkx2.2.Homeobox_183	0	266
186	Nkx6.1.Homeobox_186	0	267
187	n.Myc.bHLH_187	0	268
188	NPAS2.bHLH_188	0	269
189	NPAS.bHLH_189	0	270
191	NRF1.NRF_191	0	271
193	NRF.NRF_193	0	272
203	Otx2.Homeobox_203	0	273
204	NFkB.p50.p52.RHD_204	0	274
206	p53.p53_206	0	275
209	PAX3.FKHR.fusion.Paired.Homeobox_209	0	276
210	PAX5.Paired.Homeobox_210	0	277
211	PAX5.Paired.Homeobox..condensed_211	0	278
212	PAX6.Paired.Homeobox_212	0	279
216	Pax8.Paired.Homeobox_216	0	280
218	Pbx3.Homeobox_218	0	281
219	Pdx1.Homeobox_219	0	282
225	Pitx1.Homeobox_225	0	283
226	Pknox1.Homeobox_226	0	284
227	PPARE.NR..DR1_227	0	285
228	PRDM14.Zf_228	0	286
230	PRDM9.Zf_230	0	287
235	PU.1.ETS_235	0	288
236	RARg.NR_236	0	289
239	REST.NRSF.Zf_239	0	290
242	Rfx2.HTH_242	0	291
243	RFX.HTH_243	0	292
245	Ronin.THAP_245	0	293
251	RXR.NR..DR1_251	0	294
255	Six2.Homeobox_255	0	295
258	Smad4.MAD_258	0	296
259	Sox10.HMG_259	0	297
260	Sox15.HMG_260	0	298
261	Sox2.HMG_261	0	299
262	Sox3.HMG_262	0	300
263	Sox4.HMG_263	0	301
264	Sox6.HMG_264	0	302
266	Sp1.Zf_266	0	303
267	SPDEF.ETS_267	0	304
270	Srebp2.bHLH_270	0	305
281	TATA.Box.TBP_281	0	306
282	Tbet.T.box_282	0	307
285	Tbx5.T.box_285	0	308
286	Tcf12.bHLH_286	0	309
288	Tcf3.HMG_288	0	310
289	Tcf4.HMG_289	0	311
290	TCFL2.HMG_290	0	312
295	Tgif1.Homeobox_295	0	313
298	TR4.NR..DR1_298	0	314
301	USF1.bHLH_301	0	315
303	VDR.NR..DR3_303	0	316
305	YY1.Zf_305	0	317
306	ZBTB12.Zf_306	0	318
308	ZBTB33.Zf_308	0	319
309	ZFP3.Zf_309	0	320
310	Zfp809.Zf_310	0	321
312	Zic.Zf_312	0	322
314	ZNF165.Zf_314	0	323
315	ZNF16.Zf_315	0	324
317	Znf263.Zf_317	0	325
318	ZNF264.Zf_318	0	326
322	ZNF415.Zf_322	0	327
325	ZNF467.Zf_325	0	328
326	ZNF519.Zf_326	0	329
328	ZNF669.Zf_328	0	330
330	ZNF692.Zf_330	0	331
332	ZSCAN22.Zf_332	0	332
