## Supplementary tables for "A branching model of cell fate decisions in the enteric nervous system": Table_9_codega_stats.csv

module	n_activated	n_quiescent	size	pval	odds_ratio	activated_genes	quiescent_genes	qval
1	62	0	103	2.69108519691763e-22	Inf	Dlgap5|Hmmr|Aurkb|Ccnf|Aspm|Gtse1|Cdc20|Bub1|Birc5|Cdk1|Ect2|E2f7|Cdc25c|Kif18a|Nuf2|Cenpf|Ckap2l|Kif11|Zfp41|Troap|Cdca3|Spag5|Kif18b|Ccna2|Spc25|Nek2|Tacc3|Suv39h2|Nucks1|Ube2c|Cenpa|Cdca2|Gen1|Cit|Rtkn2|Ncapd2|Shcbp1|Bub1b|Top2a|H2afx|Cenpe|Foxm1|Kif2c|Nusap1|Ncapg|Arhgap19|Ttk|Racgap1|Rad21|Cdca8|Neil3|Cep55|Kif22|Ccnb1|Trim59|Tpx2|G2e3|Aurka|Prc1|Plk1|Fam83d|Kntc1		5.32834868989691e-20
5	40	0	55	1.53039123280009e-14	Inf	Mcm3|Mad2l1|Dck|Mcm6|Chaf1b|Cdc6|Chek1|Smc2|Fen1|Lig1|Wdhd1|Rfc3|Cdc7|Rbl1|Mcm4|Dtl|Nasp|Nrm|Pold1|Tyms|Rrm1|Uhrf1|Shmt1|Mcm2|Tcf19|Myb|Atad5|Fancb|Dscc1|Umps|Rpa1|Prim2|Rpa2|Fam111a|Rrm2|Fanca|E2f1|Prim1|Mcm5|Ncaph		1.51508732047209e-12
4	23	0	41	1.25986492311047e-08	Inf	Ncapd3|Mcm10|Cdca4|Hjurp|Fbxo5|Mastl|Exo1|Ncapg2|Asf1b|Fancd2|Usp1|Brca1|Ercc6l|Brip1|E2f8|Hat1|Cep192|Slfn9|Cdca5|Trip13|Zwilch|Pole|Espl1		8.31510849252912e-07
16	22	3	92	1.67761126580146e-05	8.90294406708938	Ilf3|Sox11|Set|Parp1|Enc1|Entpd7|Csde1|Ipo5|Xpo1|Rrn3|Peg12|Spin1|Ptprs|Ints7|Brd3|Map3k1|Dvl3|Usp22|Lsm12|Gnb1|Gmps|Cbx5	Znrf3|Ednrb|Arih1	0.000830417576571723
3	18	2	41	4.66631101336499e-05	10.89339104835	Mdc1|Ipo9|Ssrp1|Smarca4|Nup210|Cpsf6|Nup93|Sephs1|2810408I11Rik|Sms|Trim28|Rps6ka6|Paxip1|Neto2|Skp2|Chd7|Myh10|Zfp367	Psat1|Gli3	0.00184785916129254
81	1	19	40	0.00012855710465685	0.0619552655361363	Txnip	Pon2|Ttyh1|Nkain4|Fxyd1|Dmd|Sparc|Scarb2|Sorbs1|Cyp2j9|Ndrg1|Olfml3|Tbc1d10a|Gpr37l1|Plekhb1|Col16a1|Afap1l2|Lgi4|Plp1|Apoe	0.00424238445367604
59	0	14	36	0.000208458276554422	0		Gde1|Aldoc|Pmm1|S100a1|Tmod2|Rgs9|Scg3|Dkk3|Klf9|Atp1b1|Me1|Rfx2|Mamdc2|Gas2l1	0.00589639125111078
71	0	13	24	0.000390774501530418	0		Itm2c|Fcgrt|Dtna|Serinc3|Tmem176a|Ctso|Tspan7|Psap|Smpdl3a|Plce1|Tspan15|Tmem176b|Ctsb	0.00967166891287785
60	0	11	34	0.00138307596996824	0		Paqr8|Sema6d|Npr2|Ids|Rsph9|Rcan2|Stat5b|Anxa7|Pex5l|Arsa|Dock9	0.0304276713393013
84	8	0	17	0.0018433723032614	Inf	Gm3550|Rpl32|Gm13611|Snrpg|Eif4a1|Hspe1|Rpl18a|Rpl30		0.0364987716045758
62	0	9	30	0.00495606021071979	0		Reep5|Suox|Vamp2|Ablim1|Dynlt3|Dirc2|Gaa|Mblac2|Slc25a33	0.0892090837929562
77	1	11	25	0.00852077194863513	0.107721021332097	Cdh4	Vcam1|Mfap3l|Sdc4|Pla2g16|Inf2|Hmgcs2|Fam107a|Enpp2|Ggta1|Scrn1|Atp1b2	0.14059273715248
78	1	10	36	0.0149175621729511	0.118570151227972	Socs3	Hspa2|F3|Clu|Adamts1|Olfml1|Pde4b|Paqr6|Tm4sf1|Gfap|Irf1	0.227205946941871
58	0	7	28	0.0180498362131078	0		Kcnn3|Gm15417|Nr1d1|Dbp|Enho|Mapk12|Serpinb6a	0.238257838013022
80	0	7	14	0.0180498362131078	0		Timp3|Gm2115|Alcam|Sat1|Col27a1|S100b|Adam23	0.238257838013022
75	1	9	37	0.0260392478477705	0.131826769966138	Iqgap2	Rarres2|C4b|H2-D1|H2-K1|Bhlhe40|Serpina3n|Efemp1|Mal|Adam11	0.322235692116159
63	0	6	34	0.0347012412386639	0		Ephx2|Nipa1|Plcd4|Rabgap1l|Man1a|Dand5	0.404167397956203
67	1	8	60	0.0452803865926514	0.148417117825947	Syt9	Dnaja4|Enpp4|Nudt10|Rap1gap2|Pea15a|Vldlr|Tgoln1|Ezh1	0.498084252519166
11	6	1	9	0.0521163265260056	7.18691691232526	Dll3|Hes6|Gins2|Gse1|Dll1|Miat	Tmeff2	0.531343744809718
24	0	5	23	0.0670888566678937	0		Kif1b|Ogfrl1|Prkaa2|Nat8l|Glipr2	0.531343744809718
55	0	5	36	0.0670888566678937	0		Epha5|Synpo2|Gas6|Sybu|Unc13c	0.531343744809718
66	0	5	39	0.0670888566678937	0		Arhgef33|Grid2|Wfs1|Fuca2|Mdga2	0.531343744809718
72	0	5	17	0.0670888566678937	0		Timp2|S100a16|Lamp1|Tppp3|Lysmd2	0.531343744809718
76	0	5	28	0.0670888566678937	0		Scd1|Parp3|Col1a2|Fars2|Tgfbr3	0.531343744809718
83	0	5	24	0.0670888566678937	0		Serpine2|Ncam1|Plcb1|Crym|Gpr17	0.531343744809718
74	1	7	40	0.0783429032660989	0.169748626196826	Cdkn2c	Naaa|Gstm1|B2m|Itih5|Sfrp5|Emp2|Lhfpl2	0.596611340257215
2	3	0	12	0.0946794329833646	Inf	Hist1h3b|Hist1h3d|Hist1h4b		0.624884257690206
86	3	0	10	0.0946794329833646	Inf	Kcne1l|Cd24a|Tcf12		0.624884257690206
118	3	0	10	0.0946794329833646	Inf	Egr1|Btg2|Fos		0.624884257690206
119	3	0	15	0.0946794329833646	Inf	Bag1|Atp5j2|Rnf187		0.624884257690206
48	0	4	42	0.130496394218822	0		Pla2g7|Ptprt|Tmem117|Kcnc4	0.807446439228958
114	0	4	12	0.130496394218822	0		Cav1|Flt1|Ceacam1|Cdh13	0.807446439228958
7	4	1	17	0.184542662983672	4.7823557432563	Dpysl3|Myt1|Bsn|Slc29a4	Nfasc	1
10	4	1	20	0.184542662983672	4.7823557432563	Txnrd1|Basp1|Ctps|Bub3	Ddah1	1
64	1	5	40	0.229026933814042	0.238005586758368	Dleu7	Timp4|Trpm3|Prrt1|Amy1|Synm	1
34	0	3	26	0.255491277327496	0		Chst1|Eml6|Tmem100	1
41	0	3	10	0.255491277327496	0		Nrxn2|Jakmip1|Hlf	1
82	0	3	11	0.255491277327496	0		Ptn|Omg|Hey2	1
13	5	2	26	0.257001395675525	2.9902902923573	Adam12|Cdk6|Ccnd1|Myo1b|Marcks	Pdpn|Dock1	1
20	2	6	58	0.303409975769706	0.396682880972795	Pak3|Coro1a	Ncam2|Clmn|Mgat5|Mt3|Ptprr|Dnm3	1
25	3	7	35	0.361634175075474	0.510045085620879	Hap1|Gprin1|Zwint	Pitpnc1|Cpeb4|Ctnnd2|Chic1|Dusp3|Cdc42bpa|Tle4	1
79	1	4	26	0.384126544422533	0.297726394652578	Arpc1b	Anxa5|Cyp2j6|Tnc|Cnp	1
6	1	0	40	0.456006768189509	Inf	Zfp57		1
31	1	0	21	0.456006768189509	Inf	Ube2ql1		1
36	1	0	9	0.456006768189509	Inf	Crlf1		1
93	1	0	7	0.456006768189509	Inf	Naaladl1		1
111	1	0	5	0.456006768189509	Inf	Zic5		1
149	1	0	4	0.456006768189509	Inf	Prickle4		1
154	1	0	9	0.456006768189509	Inf	Prdm8		1
23	6	11	66	0.468837491203808	0.648861504177743	Crmp1|Stmn3|Asns|Elavl4|Mllt11|Dcx	Fry|Pak1|Zcchc18|Meg3|Ank2|Tubb2a|Ppm1h|Adcyap1r1|Syt17|Gria2|Mapk10	1
22	0	2	14	0.503660851551664	0		Fn3k|Mpv17l	1
30	0	2	10	0.503660851551664	0		Kcnk1|A330023F24Rik	1
33	0	2	18	0.503660851551664	0		Ppil6|Fgfr2	1
49	0	2	18	0.503660851551664	0		Dgkb|Ephx1	1
113	0	2	18	0.503660851551664	0		Papss2|Cd38	1
123	0	2	9	0.503660851551664	0		Ccdc85a|Tmem132e	1
128	0	2	13	0.503660851551664	0		Kcnk2|Kcnip4	1
196	0	2	21	0.503660851551664	0		Pygm|Adora1	1
197	0	2	5	0.503660851551664	0		Prrx1|D630033O11Rik	1
198	0	2	19	0.503660851551664	0		Gm11627|Nkx6-1	1
68	3	5	62	0.734503613368215	0.715077241570036	Klc1|Mapk11|Ankrd6	Fgd6|Aldoa|Abr|Slc23a2|Dnajb2	1
61	1	2	15	1	0.596226798956644	Kitl	Pitpnm1|Per2	1
8	0	1	13	1	0		Eya1	1
9	0	0	9	1	0			1
12	0	0	15	1	0			1
14	0	0	10	1	0			1
15	2	3	24	1	0.794996352528419	Pcdh18|Cask	Slitrk2|Itga4|Ano1	1
17	3	4	28	1	0.894480761351719	Zc3h12c|Mknk2|Tcf20	Nhsl1|Id2|Id3|Srgap1	1
18	5	5	61	1	1.19375593038786	B3gnt5|Mn1|Dlx5|Nlk|Fem1c	Tmem170b|Lgr4|Abcg1|Chst2|Tpbg	1
19	0	1	16	1	0		Cgref1	1
21	0	0	11	1	0			1
26	1	1	9	1	1.19303638808851	Lrrfip1	Cilp	1
27	3	3	44	1	1.19339548998309	Plxna2|Fxyd6|1110008P14Rik	6330403K07Rik|B3galt1|Unc5c	1
28	0	0	7	1	0			1
29	0	0	8	1	0			1
32	0	0	11	1	0			1
35	0	0	8	1	0			1
37	0	0	4	1	0			1
38	1	1	8	1	1.19303638808851	Nol4	Ldb3	1
39	0	0	14	1	0			1
40	1	1	5	1	1.19303638808851	Hcn3	Ank1	1
42	0	1	10	1	0		Ttc22	1
43	0	0	6	1	0			1
44	0	0	8	1	0			1
45	0	1	6	1	0		Serpinb1a	1
46	0	0	9	1	0			1
47	3	4	64	1	0.894480761351719	Cplx1|Chga|Emb	Ndrg4|Nap1l5|Nrxn1|Rgs4	1
50	0	1	8	1	0		Fat3	1
51	0	0	9	1	0			1
52	0	0	11	1	0			1
53	0	0	9	1	0			1
54	0	1	11	1	0		Cav2	1
56	0	1	6	1	0		Gsg1l	1
57	0	0	25	1	0			1
65	0	1	33	1	0		Glrb	1
69	0	1	13	1	0		Lgi1	1
70	0	0	14	1	0			1
73	0	1	18	1	0		Tgm2	1
85	0	0	9	1	0			1
87	0	0	3	1	0			1
88	0	0	4	1	0			1
89	0	0	8	1	0			1
90	0	0	9	1	0			1
91	0	0	9	1	0			1
92	0	0	11	1	0			1
94	0	0	35	1	0			1
95	0	0	5	1	0			1
96	0	1	19	1	0		Agmat	1
97	0	0	4	1	0			1
98	0	0	8	1	0			1
99	0	0	5	1	0			1
100	0	0	9	1	0			1
101	0	0	6	1	0			1
102	0	0	7	1	0			1
103	0	0	13	1	0			1
104	0	1	27	1	0		4930579H20Rik	1
105	0	0	16	1	0			1
106	0	0	5	1	0			1
107	0	0	8	1	0			1
108	0	0	5	1	0			1
109	0	0	3	1	0			1
110	0	0	3	1	0			1
112	0	0	9	1	0			1
115	0	0	7	1	0			1
116	0	0	10	1	0			1
117	0	1	21	1	0		Rasgrp3	1
120	0	0	6	1	0			1
121	0	0	3	1	0			1
122	0	0	11	1	0			1
124	0	0	6	1	0			1
125	0	0	5	1	0			1
126	0	0	7	1	0			1
127	0	0	13	1	0			1
129	0	0	5	1	0			1
130	0	0	6	1	0			1
131	0	0	9	1	0			1
132	0	0	6	1	0			1
133	0	1	11	1	0		Tmem56	1
134	0	1	12	1	0		Slc39a12	1
135	0	0	4	1	0			1
136	0	0	4	1	0			1
137	0	0	7	1	0			1
138	0	1	5	1	0		Mylk	1
139	0	0	8	1	0			1
140	0	0	9	1	0			1
141	0	0	5	1	0			1
142	0	1	8	1	0		Rgs6	1
143	0	0	8	1	0			1
144	0	0	3	1	0			1
145	0	0	7	1	0			1
146	0	0	5	1	0			1
147	0	0	6	1	0			1
148	0	0	3	1	0			1
150	0	0	8	1	0			1
151	0	0	5	1	0			1
152	0	0	5	1	0			1
153	0	1	9	1	0		Fam151a	1
155	0	0	8	1	0			1
156	0	0	5	1	0			1
157	0	0	6	1	0			1
158	0	0	4	1	0			1
159	0	0	6	1	0			1
160	0	0	8	1	0			1
161	0	0	4	1	0			1
162	0	0	5	1	0			1
163	0	0	5	1	0			1
164	0	0	7	1	0			1
165	0	0	4	1	0			1
166	0	0	4	1	0			1
167	0	0	5	1	0			1
168	0	0	3	1	0			1
169	0	0	3	1	0			1
170	0	0	3	1	0			1
171	0	0	3	1	0			1
172	0	0	3	1	0			1
173	0	0	4	1	0			1
174	0	0	3	1	0			1
175	0	0	4	1	0			1
176	0	0	4	1	0			1
177	0	0	4	1	0			1
178	0	0	3	1	0			1
179	0	0	6	1	0			1
180	0	0	5	1	0			1
181	0	0	3	1	0			1
182	0	0	3	1	0			1
183	0	0	4	1	0			1
184	0	0	4	1	0			1
185	0	0	3	1	0			1
186	0	0	2	1	0			1
187	0	0	4	1	0			1
188	0	0	4	1	0			1
189	0	1	4	1	0		Adora2b	1
190	0	0	2	1	0			1
191	0	0	2	1	0			1
192	0	0	2	1	0			1
193	0	0	13	1	0			1
194	0	0	3	1	0			1
195	0	1	14	1	0		Pdgfrb	1
