## Supplementary tables for "A branching model of cell fate decisions in the enteric nervous system": Table_10_martynoga_fisher_stats.csv

module	n_activated	n_quiescent	size	pval	odds_ratio	activated_genes	quiescent_genes	qval
1	80	0	103	1.44421505405003e-29	Inf	Ube2c|Foxm1|Spag5|Dbf4|Kif20a|Spc25|Cdc20|Kif11|Ncapg|Birc5|Cdk1|E2f7|Fzr1|Hmmr|Aurkb|Top2a|Esco2|Shcbp1|Gtse1|Rangap1|Racgap1|Cdca3|Ndc80|Kif20b|Cep55|Arhgap19|Cenpf|Nek2|Suv39h2|Nuf2|Cenpl|Kif18a|Nusap1|Bub1|Tpx2|Aurka|Fam83d|Ect2|Ccna2|Iqgap3|Kif2c|Cdca8|Cenpa|Kntc1|Cit|Kif22|Plk1|Wee1|Ccnb2|Kif23|Troap|Aspm|Kif4|G2e3|Melk|Anln|Tacc3|Dlgap5|Ckap2|Rtkn2|Ncapd2|Ttk|Prc1|Bub1b|Arhgap11a|Ccnb1|Kif…		2.85954580701907e-27
5	49	1	55	8.1725527658921e-17	63.6526979375115	Uhrf1|Ccne1|Mcm2|Mcm5|Cdt1|Gmnn|Cdc6|Atad5|Myb|Shmt1|Rrm2|Cdca7l|Dhfr|Atad2|Dscc1|Mcm4|Umps|Chaf1b|Fam111a|Fen1|Prim1|Tyms|Prim2|Pask|Mcm6|E2f1|Rbl1|Smc2|Nasp|Rpa2|Cdc7|Dck|Chek2|Mad2l1|Rrm1|Chek1|Fanca|Rfc3|Ncaph|Dna2|Dtl|Wdhd1|Pold1|Mcm3|Dctpp1|Fancb|Lig1|Nrm|Rad54b	Tcf19	8.09082723823318e-15
4	29	0	41	4.577414814558e-11	Inf	Asf1b|Pole|Brca1|Chtf18|Fbxo5|Trip13|Mtbp|Cep192|Cdca5|Mcm10|Mastl|Ccne2|Usp1|Stil|Cenpi|Mns1|Zwilch|Fancd2|Brip1|BC030867|Ncapd3|Exo1|Ncapg2|Hjurp|Cdca4|Ercc6l|Ccdc18|Espl1|Nsl1		3.02109377760828e-09
3	19	1	41	2.02741332627256e-06	24.2299758240858	Cse1l|Trim28|Ptbp1|Suz12|Nup155|Psat1|Rps6ka6|Sephs1|Nup210|Ttf2|Polq|Neto2|Chd7|Zfp367|Skp2|Cpsf6|Mdc1|Sms|2810408I11Rik	Fn1	0.000100356959650492
16	19	2	92	1.69511195084524e-05	12.1094975616702	Srpk1|Ptprs|Xpo1|Ednrb|Ccnj|Entpd7|Parp1|Kars|Ilf3|Chsy1|Usp37|Ints7|Rnf122|Pom121|Set|Hmga2|Sox11|Peg12|Ptges3	Map3k1|B4galt1	0.000671264332534714
74	1	20	40	9.31571306085132e-05	0.0625163368648114	Tnfaip6	Col6a1|Col5a3|Col20a1|Pdlim4|Matn2|Emp2|Ifitm3|Gsn|Hspg2|Emp1|Bgn|L1cam|Anxa2|Art3|Emp3|Kcna2|Itga1|Lhfpl2|Sema3b|B2m	0.00263501598006937
81	1	20	40	9.31571306085132e-05	0.0625163368648114	Col16a1	Apoe|Ndrg2|Ndrg1|Entpd2|Cyp2j9|Sparc|Srebf1|Zbtb20|Sorbs1|Grb14|Olfml3|Tsc22d4|Plp1|Col4a2|Col12a1|Pon2|Cd59a|Fxyd1|Txnip|Lpar1	0.00263501598006937
84	8	0	17	0.00144731954647629	Inf	Gas5|Gm8430|Rpl32|Rps27a-ps2|Eif4a1|Gm13611|Gm15427|Eif4a-ps4		0.0342866270354239
71	1	15	24	0.00162131292896938	0.0835562629980185	Smpdl3a	Fcgrt|Sgce|Sqstm1|Serinc3|Lgmn|Ctsb|Tmem176a|Plce1|Rsu1|Ctso|Ablim2|Tmem176b|Sorbs2|Hspb2|Tns1	0.0342866270354239
60	0	11	34	0.00173164783007192	0		Fam20a|Gcnt2|Paqr8|Sema6d|Pex5l|Npr2|Bhlhe41|Rcan2|Pdp1|Fbxo6|Nlgn1	0.0342866270354239
78	2	17	36	0.00224493945645778	0.147408522400645	Psmb9|Pde4b	Hspb1|Cd44|Gfap|Clu|Adamts1|Cela1|Enpp5|Atf3|Gbp2|Rassf8|Micall1|Ephx4|Lgals3bp|Nfkbiz|Zfp36|Socs3|Cebpd	0.04040891021624
59	1	14	36	0.00288193990319708	0.0895666923690915	Tmod2	Wnt11|Aldoc|Rgs9|Hcfc1r1|Lrrn2|Atp1b1|Mgst3|Dkk3|Gas2l1|Srcin1|Tmem205|S100a1|Jazf1|Il11ra1	0.0475520084027518
13	10	1	26	0.00346255300243039	12.6812236056377	Hk2|Clcn5|Bmp7|Ints2|Myo1b|Cdkn1c|Cdk6|Adam12|Ccnd1|Cecr2	Tshz1	0.0527373457293244
118	0	9	10	0.00582646551153624	0		Fosb|Btg2|Fos|Gadd45g|Dusp1|Egr1|Jun|Junb|Ier2	0.0824028693774411
47	2	15	64	0.00630246197526136	0.16722720404201	Zcchc12|Arhgdig	Ckmt1|Slc2a3|Syngr3|Syn2|Cygb|Emb|Prph|Prkar1b|Ptprn|Rasd2|Ndrg4|Gch1|Pcsk1n|Scg2|Ap3b2	0.0829869674286545
68	3	18	62	0.00670601756999229	0.20884767709323	Adcy3|Tppp|Ly6e	Ahi1|Klc1|Agtpbp1|Tmem50b|Bbs4|Dnajb2|Rorc|Rasl11a|Pth1r|Abca7|Hk1|Cpeb3|Mfsd6|Gm5424|Slc8a1|Adap1|Cebpb|Pcp4	0.0829869674286545
76	1	12	28	0.00910498934284589	0.104590562792462	Slc1a5	Parp3|C3|Anxa1|Tgfbr3|Mrgprf|Scd1|Olfml2b|Nrn1|Prss23|C1ra|Ntng1|Gm4524	0.106046346463734
72	0	8	17	0.0107646111116587	0		S100a6|Tppp3|Timp2|Hes1|Map1lc3a|Tprgl|Phlda3|S100a16	0.118410722228246
58	1	11	28	0.0161460288516891	0.114149431944074	Cmpk2	Nr1d1|Vwa5a|Tapbp|Enho|Anxa4|Mvp|Flot1|Dbp|Serpinb6a|Irgm2|Gm15417	0.150848708511899
62	1	11	30	0.0161460288516891	0.114149431944074	Atp9a	Vamp2|Atl1|Habp4|Dirc2|Ehd3|Ablim1|Shisa5|Pam|Ak1|Tcta|Suox	0.150848708511899
79	1	11	26	0.0161460288516891	0.114149431944074	Rcn3	Angptl2|Pmp22|Litaf|Pdgfa|Dbi|Col5a1|Anxa5|Arpc1b|Cryab|Mcam|Cyp2j6	0.150848708511899
82	5	0	11	0.0168456593938593	Inf	Igfbp4|Mmd2|Omg|Lrrtm1|Col28a1		0.150848708511899
75	2	13	37	0.0175228297766348	0.193143452241445	Iqgap2|BC064078	Shpk|Rarres2|Aspa|Adam11|Serpina3n|Serping1|Mal|Fbln7|Mt2|Mt1|Plscr2|Samd9l|C4b	0.150848708511899
18	8	2	61	0.0270895071086934	5.06497002763218	Ppp2r5c|Spry4|Bcat1|Mybbp1a|Cdr2l|Tagap1|Gm9396|Mir17hg	Tpbg|Mn1	0.223488433646721
73	1	10	18	0.0285245348908108	0.125679150429454	Gbp3	Lgals9|Irf9|Ifi35|Usp18|Rtp4|Tgm2|Xaf1|Myof|Iigp1|Ifit3	0.225914316335222
113	0	6	18	0.037464658362059	0		Lbp|Slpi|Papss2|Cd38|Spp1|Grrp1	0.279765532705009
15	4	0	24	0.0381498453688648	Inf	Polh|Pcdh18|2610318N02Rik|Mtap		0.279765532705009
48	1	9	42	0.0500880258712202	0.13969338311347	Ddr2	Gadd45b|Grik1|Kcnc4|Il17rc|Enpp6|N4bp2l1|Serpinb9|Tmem117|Armc2	0.341980314569021
63	1	9	34	0.0500880258712202	0.13969338311347	Xylt1	Abca5|Samd4|Inpp5a|Dpp7|Slc2a13|Iqsec2|Lrrc51|Map3k5|Dtnb	0.341980314569021
34	0	5	26	0.0707370078300887	0		Cntnap1|Plxdc1|Inpp5j|Arl4d|Tmem28	0.451804114527663
196	0	5	21	0.0707370078300887	0		Abcc3|Snai2|Pdgfra|Mgp|Slc24a3	0.451804114527663
27	1	7	44	0.0847261435493312	0.179771152444217	Bex2	Gdi1|Olfm1|Uchl1|Tub|Klhdc8b|B3galt1|Samd10	0.508356861295987
80	1	7	14	0.0847261435493312	0.179771152444217	Cmtm5	Axl|Timp3|Sat1|Adam23|Cst3|Pmepa1|Gm2115	0.508356861295987
64	2	9	40	0.126274583852496	0.279527769375498	Sh3gl2|Begain	Prrt1|Cmbl|Dnm1|Cabp1|Timp4|Synm|Kcnh2|Plekha6|2210408F21Rik	0.714353360079837
67	2	9	60	0.126274583852496	0.279527769375498	Prepl|Zranb3	Slc4a3|Ezh1|Pea15a|Rab27b|Mgat4a|Gadd45a|Gm5884|Mmgt2|4930506C21Rik	0.714353360079837
22	0	4	14	0.134845103591733	0		Mpv17l|Fn3k|Adra2a|Rprm	0.714716409013251
123	0	4	9	0.134845103591733	0		Tmem132e|Ccdc85a|Klhdc8a|Syt12	0.714716409013251
77	4	12	25	0.13716779566921	0.419158366445521	Cdh4|Enpp2|Edil3|Kcnj10	Ramp2|Sdc4|Fam107a|Nr3c2|Mfap3l|Ggta1|Islr|Inf2|Slc43a2|Rcsd1|Atp1b2|Pla2g16	0.714716409013251
70	1	6	14	0.142193792536207	0.209833432146038	Snph	Spire2|Sertad4|Il4ra|Reps2|Diras2|Kcnk3	0.72190694672228
11	6	2	9	0.149711945240164	3.79368988850487	Dll3|Dll1|Mfng|Gins2|Hipk2|Hes6	Tmeff2|Gse1	0.741074128938813
198	1	5	19	0.237098755170237	0.25191963859509	Nrk	Meis2|Kcnj8|Col4a6|Ptger3|Pgm5	1
31	0	3	21	0.259825450689547	0		Sel1l3|Adamtsl1|Gpr179	1
32	0	3	11	0.259825450689547	0		Ccdc65|Hcn2|Tmem151a	1
42	0	3	10	0.259825450689547	0		Cd274|Scn1b|Ttc22	1
51	0	3	9	0.259825450689547	0		Hr|Pitpnm3|Ar	1
112	0	3	9	0.259825450689547	0		Podxl|Gimap8|Gm16897	1
114	0	3	12	0.259825450689547	0		Cav1|Gimap6|Fabp4	1
119	0	3	15	0.259825450689547	0		Mtch1|Hspa1b|Hspa1a	1
20	5	11	58	0.32604998259878	0.572172761078587	Neurl1a|Nav3|Ubash3b|Chst7|Srsf12	Arrb1|Parvb|Slc4a8|Tmub1|Mt3|Rab6b|Trp53inp2|Susd4|Tspyl4|Pik3cd|Prkce	1
26	3	1	9	0.32771244412154	3.7884629410335	Lrrfip1|Gm5454|Bves	Ret	1
69	3	1	13	0.32771244412154	3.7884629410335	Arpp21|Csrnp3|Dscam	Shank2	1
25	6	4	35	0.353089225108601	1.89526043185673	Hap1|Tle4|Gls|Lonrf2|Chn1|Gprin1	Pls3|Cpeb4|Plec|Cdc42bpa	1
55	3	8	36	0.365442694164318	0.472180246033652	Sybu|Vwa5b1|Enpp1	Kcnab1|Osbpl3|P2ry6|Frmpd4|Vwa3b|Synpo2|Unc13c|Gm13889	1
6	1	4	40	0.391277486638312	0.31504697951536	Gm5124	Bcl2l1|Ap1b1|Inpp4a|Lzts1	1
24	1	4	23	0.391277486638312	0.31504697951536	Nat8l	Glipr2|Dtx1|Tm6sf1|Scn3b	1
61	1	4	15	0.391277486638312	0.31504697951536	Kitl	Srxn1|Spryd3|Eml2|Diras1	1
9	1	0	9	0.442180616740088	Inf	Rem2		1
14	1	0	10	0.442180616740088	Inf	Sfrp2		1
21	1	0	11	0.442180616740088	Inf	Myo1a		1
29	1	0	8	0.442180616740088	Inf	1500009C09Rik		1
43	1	0	6	0.442180616740088	Inf	Nrap		1
56	1	0	6	0.442180616740088	Inf	Ppef1		1
100	1	0	9	0.442180616740088	Inf	Smpdl3b		1
103	1	0	13	0.442180616740088	Inf	Lrp2		1
154	1	0	9	0.442180616740088	Inf	Prdm8		1
160	1	0	8	0.442180616740088	Inf	Nckap1l		1
162	1	0	5	0.442180616740088	Inf	Lmo7		1
17	2	5	28	0.474361161755311	0.504084218518016	Igf1r|Kif2a	Id3|Srgap1|Id2|Bace1|Id1	1
33	0	2	18	0.506550300459698	0		Fgfr2|Oxtr	1
52	0	2	11	0.506550300459698	0		Capn1|Atg9b	1
155	0	2	8	0.506550300459698	0		Hpx|A730049H05Rik	1
86	2	1	10	0.587092710095408	2.52431424188774	Fbln1|Tcf12	Cd24a	1
23	6	10	66	0.625192545971524	0.756057813756357	Cyfip2|Rab3c|Elavl4|Acot7|Zcchc18|Slit2	Gdap1l1|Stmn3|Pak1|Ppm1h|Dusp8|Mapk10|Syt17|Tubb3|Nrg1|Ctnna2	1
54	1	3	11	0.634766491982987	0.420243703447883	Lmcd1	Cav2|Rnf125|Stbd1	1
57	1	3	25	0.634766491982987	0.420243703447883	Pvt1	Nefh|Frmd3|Gm16638	1
66	1	3	39	0.634766491982987	0.420243703447883	Rab15	Fuca2|Slc41a2|Atp10d	1
49	2	4	18	0.699634949574464	0.630377241945954	Cadps2|Dgkg	Dgkb|Ephx1|Prune2|Gpr88	1
8	1	2	13	1	0.630607537339334	Dpf1	Tnr|Nefm	1
19	1	2	16	1	0.630607537339334	Ace	Rtn4rl1|Tmie	1
128	1	2	13	1	0.630607537339334	Kcnk2	Ecel1|Chst8	1
2	0	1	12	1	0		Hist1h2bl	1
7	3	3	17	1	1.26191986256887	Rims3|Slc29a4|Mpp3	Chodl|Dpysl3|Nfasc	1
10	2	2	20	1	1.26175659170903	Calm1|Basp1	Kctd10|Fbxo44	1
12	0	0	15	1	0			1
28	0	1	7	1	0		4632428C04Rik	1
30	0	1	10	1	0		Folr1	1
35	1	1	8	1	1.26159352427231	Gria1	Rspo3	1
36	0	0	9	1	0			1
37	0	0	4	1	0			1
38	0	1	8	1	0		Ldb3	1
39	0	1	14	1	0		Gm6316	1
40	0	0	5	1	0			1
41	1	1	10	1	1.26159352427231	Egfl7	Nrxn2	1
44	0	0	8	1	0			1
45	0	1	6	1	0		Serpinb1a	1
46	0	1	9	1	0		Gpr158	1
50	1	1	8	1	1.26159352427231	Hs3st2	Ttll11	1
53	0	0	9	1	0			1
65	2	3	33	1	0.840854645804629	Unc5a|Ddx25	Mapk4|Nat14|Vgf	1
83	5	6	24	1	1.05144339816422	Lamb1|Fabp7|Gpsm2|Gas7|Shc4	Itga2|Gfra1|Sema3c|Ctnnal1|Ncam1|Dhrs3	1
85	0	0	9	1	0			1
87	0	0	3	1	0			1
88	0	0	4	1	0			1
89	0	0	8	1	0			1
90	0	0	9	1	0			1
91	0	1	9	1	0		Sema3a	1
92	0	0	11	1	0			1
93	1	1	7	1	1.26159352427231	Naaladl1	Akr1c13	1
94	0	1	35	1	0		Akr1c12	1
95	0	0	5	1	0			1
96	0	1	19	1	0		Calml4	1
97	0	0	4	1	0			1
98	0	0	8	1	0			1
99	0	0	5	1	0			1
101	0	0	6	1	0			1
102	0	0	7	1	0			1
104	0	1	27	1	0		Omd	1
105	0	0	16	1	0			1
106	0	1	5	1	0		Trdn	1
107	0	0	8	1	0			1
108	0	0	5	1	0			1
109	0	0	3	1	0			1
110	0	0	3	1	0			1
111	0	0	5	1	0			1
115	0	0	7	1	0			1
116	0	1	10	1	0		Sytl2	1
117	0	0	21	1	0			1
120	0	0	6	1	0			1
121	1	1	3	1	1.26159352427231	Lhx1	Grin3a	1
122	0	1	11	1	0		Nog	1
124	0	0	6	1	0			1
125	0	0	5	1	0			1
126	0	0	7	1	0			1
127	0	0	13	1	0			1
129	0	0	5	1	0			1
130	0	0	6	1	0			1
131	0	1	9	1	0		Slc7a3	1
132	0	1	6	1	0		Ptpn6	1
133	0	1	11	1	0		Tmem56	1
134	0	1	12	1	0		Slc39a12	1
135	0	0	4	1	0			1
136	0	0	4	1	0			1
137	0	1	7	1	0		C1qtnf1	1
138	0	0	5	1	0			1
139	0	1	8	1	0		Des	1
140	0	0	9	1	0			1
141	0	0	5	1	0			1
142	0	1	8	1	0		Rgs6	1
143	0	0	8	1	0			1
144	0	0	3	1	0			1
145	0	0	7	1	0			1
146	0	0	5	1	0			1
147	0	0	6	1	0			1
148	0	0	3	1	0			1
149	0	0	4	1	0			1
150	0	0	8	1	0			1
151	0	0	5	1	0			1
152	0	0	5	1	0			1
153	0	0	9	1	0			1
156	0	0	5	1	0			1
157	0	1	6	1	0		Pstpip1	1
158	0	0	4	1	0			1
159	0	0	6	1	0			1
161	0	0	4	1	0			1
163	0	0	5	1	0			1
164	0	0	7	1	0			1
165	0	0	4	1	0			1
166	0	0	4	1	0			1
167	0	1	5	1	0		Gm14488	1
168	0	0	3	1	0			1
169	0	0	3	1	0			1
170	0	0	3	1	0			1
171	0	0	3	1	0			1
172	0	0	3	1	0			1
173	0	0	4	1	0			1
174	0	0	3	1	0			1
175	0	0	4	1	0			1
176	0	1	4	1	0		Col7a1	1
177	0	0	4	1	0			1
178	0	0	3	1	0			1
179	0	0	6	1	0			1
180	0	0	5	1	0			1
181	0	0	3	1	0			1
182	0	0	3	1	0			1
183	0	0	4	1	0			1
184	0	0	4	1	0			1
185	0	1	3	1	0		Slc22a18	1
186	0	0	2	1	0			1
187	0	1	4	1	0		Wt1	1
188	0	0	4	1	0			1
189	0	1	4	1	0		Adora2b	1
190	0	0	2	1	0			1
191	0	0	2	1	0			1
192	0	0	2	1	0			1
193	1	1	13	1	1.26159352427231	Nlrx1	Rtn4rl2	1
194	0	0	3	1	0			1
195	0	0	14	1	0			1
197	0	1	5	1	0		Prrx1	1
